# Impaired activation of Transposable Elements in SARS-CoV-2 infection

**DOI:** 10.1101/2021.02.25.432821

**Authors:** Matan Sorek, Eran Meshorer, Sharon Schlesinger

## Abstract

Transposable element (TE) transcription is induced in response to viral infections. TE induction triggers a robust and durable interferon (IFN) response, providing a host defense mechanism. Still, the connection between SARS-CoV-2 IFN response and TEs remains largely unknown. Here, we analyzed TE expression changes in response to SARS-CoV-2 infection in different human cellular models. We find that compared to other viruses, which cause global upregulation of TEs, SARS-CoV-2 infection results in a significantly milder TE response in both primary lung epithelial cells and in iPSC-derived lung alveolar type 2 cells. TE activation precedes, and correlates with, the induction of IFN-related genes, suggesting that the limited activation of TEs following SARS-CoV-2 infection may be the reason for the weak IFN response. Diminished TE activation was not observed in lung cancer cell lines with very high viral load. Moreover, we identify two variables which explain most of the observed diverseness in immune responses: basal expression levels of TEs in the pre-infected cells, and the viral load. Finally, analyzing the SARS-CoV-2 interactome, as well as the epigenetic landscape around the TEs that are activated following infection, we identify SARS-CoV-2 interacting proteins, which may regulate chromatin structure and TE transcription in response to a high viral load. This work provides a functional explanation for SARS-CoV-2’s success in its fight against the host immune system, and suggests that TEs could be used as sensors and serve as potential drug targets for COVID-19.

**Key points:**

- Unlike other viruses, SARS-CoV-2 invokes a weak and inefficient transposable element (TE) response
- TE induction precedes and predicts IFN response
- Basal TE expression and viral load explain immune responses
- Distinct chromatin and enhancer binding factors occupancy on TEs induced by SARS-CoV-2
