## Supplemental Table 1 for "Impaired activation of Transposable Elements in SARS-CoV-2 infection"

### Sheet: Sheet1
Table S1:	list of IFN-related list used for analysis
Sorek et al.,	Impaired activation of Transposable Elements in SARS-CoV-2 infection
ACOD1
ADAR
AIM2
AKT1
AKT2
AKT3
AXL
BST2
CAPN2
CDC34
CREB1
CRKL
CXCL8
DDX41
EGR1
EIF2AK2
EIF4E
EIF4EBP1
GAS6
GATA3
GBP2
H3-3A
HLA-A
HLA-B
HLA-C
HLA-E
HLA-F
HLA-G
HTRA2
IFI16
IFI27
IFI35
IFI6
IFIT1
IFIT2
IFIT3
IFITM1
IFITM2
IFITM3
IFNA1
IFNA10
IFNA13
IFNA14
IFNA16
IFNA17
IFNA2
IFNA21
IFNA4
IFNA5
IFNA6
IFNA7
IFNA8
IFNAR1
IFNAR2
IFNB1
IFNE
IFNG
IFNK
IFNW1
IKBKB
IKBKE
IL10
IL12A
IL12B
IL13
IL15
IL16
IL17A
IL18
IL1A
IL1B
IL2
IL3
IL4
IL5
IL6
IL9
IP6K2
IRAK1
IRF1
IRF2
IRF3
IRF4
IRF5
IRF6
IRF7
IRF8
IRF9
IRGC
IRGM
IRS1
IRS2
ISG15
ISG20
JAK1
KLHL20
LAMP3
LTA
MAP2K3
MAP2K6
MAPK11
MAPK12
MAPK13
MAPK14
MAPKAPK2
MAPKAPK3
MKNK1
MKNK2
MNDA
MTOR
MX1
MX2
MYD88
NDUFA13
NFKB1
NFKB2
NFKBIA
NFKBIB
NFKBIE
OAS1
OAS2
OAS3
OASL
PDE12
PIK3CB
PIK3CD
PIK3CG
PIK3R1
PIK3R2
PLSCR1
PML
PNPT1
PRMT1
PSMB8
PTPN1
PTPN11
PTPN6
PYDC5
PYHIN1
RAC1
RELA
RELB
RNASEL
RO60
RPS6
RPS6KA4
RPS6KA5
RPS6KB1
RPS6KB2
RSAD2
SAMHD1
SETD2
SHFL
SHMT2
SOCS1
SOCS3
SP100
STAR
STAT1
STAT2
STAT3
STAT4
STAT5A
STAT5B
STAT6
STING1
TLR3
TNF
TPR
TREX1
TRIM56
TRIM6
TSC1
TSC2
TYK2
UBE2G2
UBE2K
USP18
VAV1
XAF1
