## Supplemental Table 4 for "Impaired activation of Transposable Elements in SARS-CoV-2 infection"

### Sheet: description
Table S4:	gene ontology analysis of genes positively- and negatively- correlated with TE response
Sorek et al.,	Impaired activation of Transposable Elements in SARS-CoV-2 infection

### Sheet: negatively_correlated
geneSet	description	size	overlap	expect	enrichmentRatio	pValue	FDR	database
GO:0009259	ribonucleotide metabolic process	482	69	17.9463	3.84481	0	0	geneontology_Biological_Process_noRedundant
GO:0006091	generation of precursor metabolites and energy	453	80	16.8665	4.74312	0	0	geneontology_Biological_Process_noRedundant
GO:0009123	nucleoside monophosphate metabolic process	305	58	11.3561	5.10741	0	0	geneontology_Biological_Process_noRedundant
GO:0009141	nucleoside triphosphate metabolic process	290	53	10.7976	4.90852	0	0	geneontology_Biological_Process_noRedundant
GO:0016651	oxidoreductase activity, acting on NAD(P)H	99	30	3.68606	8.13876	0	0	geneontology_Molecular_Function_noRedundant
GO:0033108	mitochondrial respiratory chain complex assembly	90	26	3.35097	7.75895	1.11022e-16	2.09462e-14	geneontology_Biological_Process_noRedundant
GO:0010257	NADH dehydrogenase complex assembly	58	21	2.15951	9.72442	6.66134e-16	1.07723e-13	geneontology_Biological_Process_noRedundant
GO:0009055	electron transfer activity	105	25	3.90946	6.39474	6.62803e-14	9.37866e-12	geneontology_Molecular_Function_noRedundant
GO:0072522	purine-containing compound biosynthetic process	260	37	9.68057	3.82209	2.00395e-12	2.50525e-10	geneontology_Biological_Process_noRedundant
GO:0046390	ribose phosphate biosynthetic process	248	36	9.23378	3.89873	2.21312e-12	2.50525e-10	geneontology_Biological_Process_noRedundant
GO:1901293	nucleoside phosphate biosynthetic process	332	42	12.3613	3.39769	3.39506e-12	3.49383e-10	geneontology_Biological_Process_noRedundant
GO:0016829	lyase activity	181	29	6.73917	4.3032	2.77334e-11	2.61618e-09	geneontology_Molecular_Function_noRedundant
GO:0140053	mitochondrial gene expression	156	26	5.80834	4.47632	1.21539e-10	1.05832e-08	geneontology_Biological_Process_noRedundant
GO:0051188	cofactor biosynthetic process	277	35	10.3135	3.3936	2.36167e-10	1.90958e-08	geneontology_Biological_Process_noRedundant
GO:0007006	mitochondrial membrane organization	124	22	4.61689	4.76511	9.6666e-10	7.29506e-08	geneontology_Biological_Process_noRedundant
GO:0006839	mitochondrial transport	233	30	8.67528	3.4581	2.97511e-09	2.06834e-07	geneontology_Biological_Process_noRedundant
GO:0044282	small molecule catabolic process	428	43	15.9357	2.69834	3.16184e-09	2.06834e-07	geneontology_Biological_Process_noRedundant
GO:0006414	translational elongation	132	22	4.91475	4.47632	3.28888e-09	2.06834e-07	geneontology_Biological_Process_noRedundant
GO:0006732	coenzyme metabolic process	352	37	13.106	2.82313	1.24536e-08	7.41971e-07	geneontology_Biological_Process_noRedundant
GO:0048037	cofactor binding	484	45	18.0208	2.49712	1.48799e-08	8.42204e-07	geneontology_Molecular_Function_noRedundant
GO:0006520	cellular amino acid metabolic process	295	33	10.9837	3.00444	1.71607e-08	9.25041e-07	geneontology_Biological_Process_noRedundant
GO:0006081	cellular aldehyde metabolic process	73	15	2.71801	5.51875	5.99471e-08	3.08455e-06	geneontology_Biological_Process_noRedundant
GO:0003735	structural constituent of ribosome	155	22	5.77111	3.81209	6.75874e-08	3.32648e-06	geneontology_Molecular_Function_noRedundant
GO:1902600	proton transmembrane transport	150	21	5.58495	3.76011	1.70473e-07	8.04062e-06	geneontology_Biological_Process_noRedundant
GO:0016903	oxidoreductase activity, acting on the aldehyde or oxo group of donors	42	11	1.56378	7.03422	2.58796e-07	1.17183e-05	geneontology_Molecular_Function_noRedundant
GO:0016614	oxidoreductase activity, acting on CH-OH group of donors	130	19	4.84029	3.92539	3.33082e-07	1.45019e-05	geneontology_Molecular_Function_noRedundant
GO:0042398	cellular modified amino acid biosynthetic process	45	11	1.67548	6.56527	5.5446e-07	2.32462e-05	geneontology_Biological_Process_noRedundant
GO:0016999	antibiotic metabolic process	140	19	5.21262	3.645	1.06826e-06	4.31882e-05	geneontology_Biological_Process_noRedundant
GO:0016053	organic acid biosynthetic process	400	35	14.8932	2.35007	2.53671e-06	9.90192e-05	geneontology_Biological_Process_noRedundant
GO:0072350	tricarboxylic acid metabolic process	37	9	1.37762	6.53301	6.30596e-06	0.000237945	geneontology_Biological_Process_noRedundant
GO:0042440	pigment metabolic process	69	12	2.56908	4.67094	7.99616e-06	0.000291989	geneontology_Biological_Process_noRedundant
GO:0032984	protein-containing complex disassembly	318	29	11.8401	2.44931	8.39381e-06	0.000296931	geneontology_Biological_Process_noRedundant
GO:0051540	metal cluster binding	62	11	2.30844	4.76511	1.56416e-05	0.00050962	geneontology_Molecular_Function_noRedundant
GO:0016052	carbohydrate catabolic process	153	18	5.69665	3.15975	1.56793e-05	0.00050962	geneontology_Biological_Process_noRedundant
GO:0005996	monosaccharide metabolic process	278	26	10.3508	2.51189	1.57568e-05	0.00050962	geneontology_Biological_Process_noRedundant
GO:0006790	sulfur compound metabolic process	348	30	12.9571	2.31534	1.76627e-05	0.000542252	geneontology_Biological_Process_noRedundant
GO:1901657	glycosyl compound metabolic process	140	17	5.21262	3.26132	1.77238e-05	0.000542252	geneontology_Biological_Process_noRedundant
GO:0051262	protein tetramerization	128	16	4.76582	3.35724	2.16357e-05	0.000644517	geneontology_Biological_Process_noRedundant
GO:0045454	cell redox homeostasis	66	11	2.45738	4.47632	2.88897e-05	0.000838542	geneontology_Biological_Process_noRedundant
GO:0043648	dicarboxylic acid metabolic process	105	14	3.90946	3.58106	3.39228e-05	0.000960015	geneontology_Biological_Process_noRedundant
GO:0016667	oxidoreductase activity, acting on a sulfur group of donors	58	10	2.15951	4.63067	4.91774e-05	0.00133939	geneontology_Molecular_Function_noRedundant
GO:0034404	nucleobase-containing small molecule biosynthetic process	182	19	6.7764	2.80385	4.96947e-05	0.00133939	geneontology_Biological_Process_noRedundant
GO:0016853	isomerase activity	154	17	5.73388	2.96483	6.09198e-05	0.00160375	geneontology_Molecular_Function_noRedundant
GO:0006575	cellular modified amino acid metabolic process	188	19	6.9998	2.71436	7.72835e-05	0.00198829	geneontology_Biological_Process_noRedundant
GO:0070646	protein modification by small protein removal	273	24	10.1646	2.36114	8.90461e-05	0.00224	geneontology_Biological_Process_noRedundant
GO:0006979	response to oxidative stress	421	32	15.6751	2.04146	0.000108787	0.00267712	geneontology_Biological_Process_noRedundant
GO:0006289	nucleotide-excision repair	110	13	4.09563	3.17412	0.000223068	0.00537263	geneontology_Biological_Process_noRedundant
GO:0006605	protein targeting	406	30	15.1166	1.98457	0.000288548	0.00672138	geneontology_Biological_Process_noRedundant
GO:0006457	protein folding	208	19	7.74446	2.45337	0.000290943	0.00672138	geneontology_Biological_Process_noRedundant
GO:0033013	tetrapyrrole metabolic process	59	9	2.19675	4.09697	0.000307367	0.00695879	geneontology_Biological_Process_noRedundant
GO:0016874	ligase activity	130	14	4.84029	2.89239	0.000345387	0.00766623	geneontology_Molecular_Function_noRedundant
GO:0006338	chromatin remodeling	146	15	5.43601	2.75937	0.000359164	0.00781872	geneontology_Biological_Process_noRedundant
GO:0051082	unfolded protein binding	116	13	4.31902	3.00994	0.000377915	0.00801243	geneontology_Molecular_Function_noRedundant
GO:0006631	fatty acid metabolic process	356	27	13.2549	2.03698	0.000382218	0.00801243	geneontology_Biological_Process_noRedundant
GO:0070585	protein localization to mitochondrion	135	14	5.02645	2.78527	0.000508417	0.0104642	geneontology_Biological_Process_noRedundant
GO:0072524	pyridine-containing compound metabolic process	152	15	5.65941	2.65045	0.000552321	0.0111648	geneontology_Biological_Process_noRedundant
GO:0046434	organophosphate catabolic process	203	18	7.55829	2.38149	0.000594427	0.0118051	geneontology_Biological_Process_noRedundant
GO:0016684	oxidoreductase activity, acting on peroxide as acceptor	52	8	1.93611	4.13199	0.000622633	0.0120624	geneontology_Molecular_Function_noRedundant
GO:0010498	proteasomal protein catabolic process	445	31	16.5687	1.871	0.000628697	0.0120624	geneontology_Biological_Process_noRedundant
GO:0002446	neutrophil mediated immunity	485	33	18.058	1.82745	0.000640149	0.0120775	geneontology_Biological_Process_noRedundant
GO:0000287	magnesium ion binding	206	18	7.66999	2.34681	0.000706645	0.0129956	geneontology_Molecular_Function_noRedundant
GO:0036230	granulocyte activation	488	33	18.1697	1.81621	0.000711775	0.0129956	geneontology_Biological_Process_noRedundant
GO:1901568	fatty acid derivative metabolic process	156	15	5.80834	2.58249	0.000725391	0.013034	geneontology_Biological_Process_noRedundant
GO:0010821	regulation of mitochondrion organization	174	16	6.47854	2.46969	0.000796659	0.0140472	geneontology_Biological_Process_noRedundant
GO:0018208	peptidyl-proline modification	54	8	2.01058	3.97895	0.000806595	0.0140472	geneontology_Biological_Process_noRedundant
GO:0070003	threonine-type peptidase activity	21	5	0.781892	6.39474	0.000870969	0.0149384	geneontology_Molecular_Function_noRedundant
GO:0003684	damaged DNA binding	68	9	2.53184	3.55472	0.000896332	0.015144	geneontology_Molecular_Function_noRedundant
GO:0006284	base-excision repair	43	7	1.60102	4.37222	0.000959329	0.01584	geneontology_Biological_Process_noRedundant
GO:0043687	post-translational protein modification	359	26	13.3666	1.94514	0.000965512	0.01584	geneontology_Biological_Process_noRedundant
GO:0019692	deoxyribose phosphate metabolic process	33	6	1.22869	4.88326	0.00121782	0.0196939	geneontology_Biological_Process_noRedundant
GO:0015002	heme-copper terminal oxidase activity	23	5	0.856358	5.83868	0.00135426	0.0215919	geneontology_Molecular_Function_noRedundant
GO:0009636	response to toxic substance	489	32	18.2069	1.75757	0.00145912	0.0229405	geneontology_Biological_Process_noRedundant
GO:0016051	carbohydrate biosynthetic process	203	17	7.55829	2.24918	0.00156636	0.0242893	geneontology_Biological_Process_noRedundant
GO:0032527	protein exit from endoplasmic reticulum	47	7	1.74995	4.00011	0.00164702	0.0247551	geneontology_Biological_Process_noRedundant
GO:0016675	oxidoreductase activity, acting on a heme group of donors	24	5	0.893591	5.5954	0.00165889	0.0247551	geneontology_Molecular_Function_noRedundant
GO:0042558	pteridine-containing compound metabolic process	35	6	1.30315	4.60421	0.00167583	0.0247551	geneontology_Biological_Process_noRedundant
GO:0070972	protein localization to endoplasmic reticulum	136	13	5.06368	2.5673	0.00169318	0.0247551	geneontology_Biological_Process_noRedundant
GO:0071897	DNA biosynthetic process	187	16	6.96257	2.298	0.00170574	0.0247551	geneontology_Biological_Process_noRedundant
GO:0006310	DNA recombination	260	20	9.68057	2.06599	0.00178087	0.0255183	geneontology_Biological_Process_noRedundant
GO:0034502	protein localization to chromosome	77	9	2.86694	3.13924	0.0021843	0.0309078	geneontology_Biological_Process_noRedundant
GO:0032200	telomere organization	142	13	5.28708	2.45882	0.00248945	0.0347908	geneontology_Biological_Process_noRedundant
GO:0043531	ADP binding	38	6	1.41485	4.24072	0.00259386	0.035808	geneontology_Molecular_Function_noRedundant
GO:0006302	double-strand break repair	214	17	7.96786	2.13357	0.00273885	0.0373539	geneontology_Biological_Process_noRedundant
GO:0090150	establishment of protein localization to membrane	309	22	11.505	1.91221	0.0028454	0.0383451	geneontology_Biological_Process_noRedundant
GO:0046677	response to antibiotic	310	22	11.5422	1.90605	0.00295927	0.0394105	geneontology_Biological_Process_noRedundant
GO:1904951	positive regulation of establishment of protein localization	430	28	16.0102	1.74889	0.00302602	0.0398309	geneontology_Biological_Process_noRedundant
GO:0006090	pyruvate metabolic process	113	11	4.20733	2.61449	0.00325103	0.0423008	geneontology_Biological_Process_noRedundant
GO:0018196	peptidyl-asparagine modification	28	5	1.04252	4.79606	0.00339319	0.0431583	geneontology_Biological_Process_noRedundant
GO:1903513	endoplasmic reticulum to cytosol transport	28	5	1.04252	4.79606	0.00339319	0.0431583	geneontology_Biological_Process_noRedundant
GO:0008022	protein C-terminus binding	186	15	6.92533	2.16596	0.00412182	0.0518433	geneontology_Molecular_Function_noRedundant
GO:0090305	nucleic acid phosphodiester bond hydrolysis	282	20	10.4997	1.90482	0.00451742	0.0561947	geneontology_Biological_Process_noRedundant
GO:0061641	CENP-A containing chromatin organization	30	5	1.11699	4.47632	0.00462844	0.05695	geneontology_Biological_Process_noRedundant
GO:0042176	regulation of protein catabolic process	367	24	13.6645	1.75638	0.00551412	0.0671182	geneontology_Biological_Process_noRedundant
GO:0006490	oligosaccharide-lipid intermediate biosynthetic process	20	4	0.744659	5.37158	0.00572574	0.0682852	geneontology_Biological_Process_noRedundant
GO:0006304	DNA modification	105	10	3.90946	2.5579	0.00573065	0.0682852	geneontology_Biological_Process_noRedundant
GO:0099132	ATP hydrolysis coupled cation transmembrane transport	59	7	2.19675	3.18653	0.00609354	0.071853	geneontology_Biological_Process_noRedundant
GO:0003697	single-stranded DNA binding	107	10	3.98393	2.51009	0.00653655	0.0762822	geneontology_Molecular_Function_noRedundant
GO:1903829	positive regulation of cellular protein localization	315	21	11.7284	1.79053	0.00736589	0.0850836	geneontology_Biological_Process_noRedundant
GO:0051604	protein maturation	316	21	11.7656	1.78486	0.00762499	0.0871868	geneontology_Biological_Process_noRedundant
GO:0016073	snRNA metabolic process	93	9	3.46267	2.59915	0.00772946	0.0874975	geneontology_Biological_Process_noRedundant
GO:0043021	ribonucleoprotein complex binding	128	11	4.76582	2.3081	0.00828529	0.0928609	geneontology_Molecular_Function_noRedundant
GO:0007031	peroxisome organization	79	8	2.9414	2.71979	0.00901468	0.0985592	geneontology_Biological_Process_noRedundant
GO:0009112	nucleobase metabolic process	35	5	1.30315	3.83684	0.00905491	0.0985592	geneontology_Biological_Process_noRedundant
GO:0009262	deoxyribonucleotide metabolic process	35	5	1.30315	3.83684	0.00905491	0.0985592	geneontology_Biological_Process_noRedundant

### Sheet: positively_correlated
geneSet	description	size	overlap	expect	enrichmentRatio	pValue	FDR	database
GO:0016569	covalent chromatin modification	456	32	9.22199	3.46997	8.89715e-10	1.00716e-06	geneontology_Biological_Process_noRedundant
GO:0018205	peptidyl-lysine modification	351	26	7.09851	3.66274	1.2214e-08	6.91313e-06	geneontology_Biological_Process_noRedundant
GO:0035326	enhancer binding	129	13	2.60885	4.98303	2.11038e-06	0.000796318	geneontology_Molecular_Function_noRedundant
GO:0031490	chromatin DNA binding	87	10	1.75946	5.68357	9.97151e-06	0.00262698	geneontology_Molecular_Function_noRedundant
GO:0048511	rhythmic process	273	18	5.52106	3.26024	1.16033e-05	0.00262698	geneontology_Biological_Process_noRedundant
GO:0043543	protein acylation	234	16	4.73234	3.38099	2.28476e-05	0.00386296	geneontology_Biological_Process_noRedundant
GO:0060589	nucleoside-triphosphatase regulator activity	345	20	6.97716	2.86649	2.50834e-05	0.00386296	geneontology_Molecular_Function_noRedundant
GO:0001085	RNA polymerase II transcription factor binding	140	12	2.83131	4.23832	2.73001e-05	0.00386296	geneontology_Molecular_Function_noRedundant
GO:0008213	protein alkylation	169	13	3.4178	3.80362	3.99916e-05	0.00503006	geneontology_Biological_Process_noRedundant
GO:0008013	beta-catenin binding	83	9	1.67856	5.36173	4.44854e-05	0.00503575	geneontology_Molecular_Function_noRedundant
GO:0030522	intracellular receptor signaling pathway	277	17	5.60196	3.03465	5.04561e-05	0.00519239	geneontology_Biological_Process_noRedundant
GO:0002521	leukocyte differentiation	489	24	9.88937	2.42685	5.91609e-05	0.00558085	geneontology_Biological_Process_noRedundant
GO:0001228	DNA-binding transcription activator activity, RNA polymerase II-specific	431	22	8.7164	2.52398	6.81499e-05	0.00593429	geneontology_Molecular_Function_noRedundant
GO:0003714	transcription corepressor activity	231	15	4.67167	3.21085	7.41644e-05	0.00599672	geneontology_Molecular_Function_noRedundant
GO:0019787	ubiquitin-like protein transferase activity	408	21	8.25126	2.54507	8.87253e-05	0.0061077	geneontology_Molecular_Function_noRedundant
GO:0001098	basal transcription machinery binding	53	7	1.07185	6.53074	8.96354e-05	0.0061077	geneontology_Molecular_Function_noRedundant
GO:0071559	response to transforming growth factor beta	236	15	4.77279	3.14282	9.43621e-05	0.0061077	geneontology_Biological_Process_noRedundant
GO:0001227	DNA-binding transcription repressor activity, RNA polymerase II-specific	264	16	5.33905	2.99679	9.71189e-05	0.0061077	geneontology_Molecular_Function_noRedundant
GO:1902532	negative regulation of intracellular signal transduction	489	23	9.88937	2.32573	0.000158688	0.00945444	geneontology_Biological_Process_noRedundant
GO:0009896	positive regulation of catabolic process	404	20	8.17036	2.44787	0.000218948	0.0114364	geneontology_Biological_Process_noRedundant
GO:0043425	bHLH transcription factor binding	28	5	0.566263	8.82982	0.00021949	0.0114364	geneontology_Molecular_Function_noRedundant
GO:0003713	transcription coactivator activity	313	17	6.33001	2.68562	0.000222262	0.0114364	geneontology_Molecular_Function_noRedundant
GO:0034248	regulation of cellular amide metabolic process	376	19	7.6041	2.49865	0.000242499	0.0119352	geneontology_Biological_Process_noRedundant
GO:1903706	regulation of hemopoiesis	380	19	7.68499	2.47235	0.000277081	0.013069	geneontology_Biological_Process_noRedundant
GO:0070482	response to oxygen levels	331	17	6.69403	2.53958	0.000425269	0.0192562	geneontology_Biological_Process_noRedundant
GO:0070988	demethylation	69	7	1.39543	5.01636	0.000476348	0.0207394	geneontology_Biological_Process_noRedundant
GO:0032259	methylation	336	17	6.79515	2.50178	0.000504402	0.0211475	geneontology_Biological_Process_noRedundant
GO:0060537	muscle tissue development	369	18	7.46253	2.41205	0.000535195	0.0216372	geneontology_Biological_Process_noRedundant
GO:0003007	heart morphogenesis	249	14	5.03569	2.78015	0.000560943	0.0217544	geneontology_Biological_Process_noRedundant
GO:0045862	positive regulation of proteolysis	340	17	6.87605	2.47235	0.000576547	0.0217544	geneontology_Biological_Process_noRedundant
GO:0097193	intrinsic apoptotic signaling pathway	280	15	5.66263	2.64895	0.000595748	0.0217544	geneontology_Biological_Process_noRedundant
GO:0003729	mRNA binding	224	13	4.5301	2.86969	0.000653277	0.0221131	geneontology_Molecular_Function_noRedundant
GO:0010608	posttranscriptional regulation of gene expression	474	21	9.58602	2.19069	0.00066954	0.0221131	geneontology_Biological_Process_noRedundant
GO:0031667	response to nutrient levels	475	21	9.60624	2.18608	0.00068788	0.0221131	geneontology_Biological_Process_noRedundant
GO:0035148	tube formation	144	10	2.91221	3.43382	0.000696276	0.0221131	geneontology_Biological_Process_noRedundant
GO:1903829	positive regulation of cellular protein localization	315	16	6.37045	2.51159	0.000703243	0.0221131	geneontology_Biological_Process_noRedundant
GO:0098727	maintenance of cell number	145	10	2.93243	3.41014	0.000734767	0.0224799	geneontology_Biological_Process_noRedundant
GO:0031016	pancreas development	75	7	1.51677	4.61506	0.000790594	0.0235514	geneontology_Biological_Process_noRedundant
GO:0033613	activating transcription factor binding	76	7	1.537	4.55433	0.000855999	0.0248459	geneontology_Molecular_Function_noRedundant
GO:0045444	fat cell differentiation	206	12	4.16608	2.88041	0.00101166	0.0286299	geneontology_Biological_Process_noRedundant
GO:0051098	regulation of binding	360	17	7.28052	2.335	0.00108552	0.0293598	geneontology_Biological_Process_noRedundant
GO:0070063	RNA polymerase binding	58	6	1.17297	5.11521	0.00108932	0.0293598	geneontology_Molecular_Function_noRedundant
GO:0046332	SMAD binding	80	7	1.61789	4.32661	0.00116147	0.0305764	geneontology_Molecular_Function_noRedundant
GO:0051090	regulation of DNA-binding transcription factor activity	399	18	8.06924	2.23069	0.00131038	0.0332355	geneontology_Biological_Process_noRedundant
GO:0042176	regulation of protein catabolic process	367	17	7.42209	2.29046	0.00133683	0.0332355	geneontology_Biological_Process_noRedundant
GO:0001221	transcription cofactor binding	41	5	0.82917	6.03012	0.00135056	0.0332355	geneontology_Molecular_Function_noRedundant
GO:0043087	regulation of GTPase activity	468	20	9.46468	2.11312	0.00138409	0.033336	geneontology_Biological_Process_noRedundant
GO:0042393	histone binding	188	11	3.80205	2.89318	0.00156822	0.0369838	geneontology_Molecular_Function_noRedundant
GO:0002065	columnar/cuboidal epithelial cell differentiation	109	8	2.20438	3.62914	0.00165674	0.0382741	geneontology_Biological_Process_noRedundant
GO:0002039	p53 binding	64	6	1.29431	4.63566	0.00182405	0.0406331	geneontology_Molecular_Function_noRedundant
GO:0010498	proteasomal protein catabolic process	445	19	8.99953	2.11122	0.00183064	0.0406331	geneontology_Biological_Process_noRedundant
GO:0042110	T cell activation	446	19	9.01975	2.10649	0.00187775	0.0408773	geneontology_Biological_Process_noRedundant
GO:0033044	regulation of chromosome organization	317	15	6.4109	2.33976	0.00206045	0.0432214	geneontology_Biological_Process_noRedundant
GO:0006984	ER-nucleus signaling pathway	45	5	0.910065	5.49411	0.0020618	0.0432214	geneontology_Biological_Process_noRedundant
GO:0006403	RNA localization	225	12	4.55032	2.63717	0.00213844	0.0440131	geneontology_Biological_Process_noRedundant
GO:0140030	modification-dependent protein binding	141	9	2.85154	3.15619	0.00228811	0.0462526	geneontology_Molecular_Function_noRedundant
GO:0006979	response to oxidative stress	421	18	8.51416	2.11412	0.00236044	0.0467314	geneontology_Biological_Process_noRedundant
GO:0007178	transmembrane receptor protein serine/threonine kinase signaling pathway	322	15	6.51202	2.30343	0.00239437	0.0467314	geneontology_Biological_Process_noRedundant
GO:0015931	nucleobase-containing compound transport	229	12	4.63122	2.59111	0.00247375	0.0474624	geneontology_Biological_Process_noRedundant
GO:0061053	somite development	92	7	1.86058	3.76227	0.00260922	0.0492273	geneontology_Biological_Process_noRedundant
GO:0060324	face development	49	5	0.99096	5.04561	0.00301372	0.0559268	geneontology_Biological_Process_noRedundant
GO:0061919	process utilizing autophagic mechanism	467	19	9.44445	2.01176	0.00313161	0.0571772	geneontology_Biological_Process_noRedundant
GO:0040029	regulation of gene expression, epigenetic	237	12	4.79301	2.50365	0.00327315	0.0588127	geneontology_Biological_Process_noRedundant
GO:0042692	muscle cell differentiation	334	15	6.7547	2.22067	0.00338225	0.0598235	geneontology_Biological_Process_noRedundant
GO:0010975	regulation of neuron projection development	471	19	9.52535	1.99468	0.00343621	0.059843	geneontology_Biological_Process_noRedundant
GO:0030099	myeloid cell differentiation	370	16	7.48276	2.13825	0.00363152	0.062286	geneontology_Biological_Process_noRedundant
GO:0050769	positive regulation of neurogenesis	441	18	8.91864	2.01825	0.0038561	0.0651507	geneontology_Biological_Process_noRedundant
GO:0001570	vasculogenesis	75	6	1.51677	3.95576	0.00407367	0.0672452	geneontology_Biological_Process_noRedundant
GO:0001701	in utero embryonic development	341	15	6.89627	2.17509	0.00409887	0.0672452	geneontology_Biological_Process_noRedundant
GO:0008214	protein dealkylation	33	4	0.667381	5.99358	0.00422654	0.0682871	geneontology_Biological_Process_noRedundant
GO:0061458	reproductive system development	411	17	8.31193	2.04525	0.00431374	0.0682871	geneontology_Biological_Process_noRedundant
GO:1901342	regulation of vasculature development	310	14	6.26934	2.23309	0.00434977	0.0682871	geneontology_Biological_Process_noRedundant
GO:0001525	angiogenesis	482	19	9.74781	1.94916	0.00440367	0.0682871	geneontology_Biological_Process_noRedundant
GO:0000209	protein polyubiquitination	249	12	5.03569	2.38299	0.00485239	0.0742284	geneontology_Biological_Process_noRedundant
GO:0048545	response to steroid hormone	382	16	7.72544	2.07108	0.00492839	0.0743859	geneontology_Biological_Process_noRedundant
GO:0048568	embryonic organ development	418	17	8.45349	2.011	0.00509603	0.075904	geneontology_Biological_Process_noRedundant
GO:0021915	neural tube development	160	9	3.23579	2.78139	0.00529202	0.0774047	geneontology_Biological_Process_noRedundant
GO:0051169	nuclear transport	351	15	7.09851	2.11312	0.00533354	0.0774047	geneontology_Biological_Process_noRedundant
GO:0003205	cardiac chamber development	164	9	3.31668	2.71356	0.00620074	0.0877859	geneontology_Biological_Process_noRedundant
GO:0070997	neuron death	323	14	6.53224	2.14321	0.00620395	0.0877859	geneontology_Biological_Process_noRedundant
GO:0001655	urogenital system development	324	14	6.55247	2.1366	0.00636942	0.0890146	geneontology_Biological_Process_noRedundant
GO:0031123	RNA 3'-end processing	139	8	2.81109	2.84587	0.00731994	0.0998778	geneontology_Biological_Process_noRedundant
GO:0032606	type I interferon production	111	7	2.24483	3.11828	0.00732319	0.0998778	geneontology_Biological_Process_noRedundant
